# Phenotype-Centric Modeling for Rational Metabolic Engineering

**DOI:** 10.1101/2021.11.26.470163

**Authors:** Miguel Á. Valderrama-Gómez, Michael A. Savageau

## Abstract

Phenotype-centric modeling enables a paradigm shift in the analysis of kinetic models. It brings the focus to a network’s biochemical phenotypes and their relationship with measurable traits (e.g., product yields, system dynamics, signal amplification factors, etc.) and away from computationally intensive parameter sampling and numerical simulation. Here, we explore applications of this new modeling strategy in the field of Rational Metabolic Engineering using the amorphadiene biosynthetic network as a case study. Our phenotype-centric approach not only identifies known beneficial intervention strategies for this network, but it also provides an understanding of mechanistic context for the validity of these predictions. Additionally, we propose a set of hypothetical strains with the potential to outperform reported production strains and enhance the mechanistic understanding of the amorphadiene biosynthetic network. We believe that phenotype-centric modeling can advance the field of Rational Metabolic Engineering by enabling the development of next generation kinetics-based algorithms and methods that do not rely on *a priori* knowledge of kinetic parameters but allow a structured, global analysis of the design space of parameter values.
