## Supplementary File 1 for "Phenotype-Centric Modeling for Rational Metabolic Engineering"

### Sheet: AMO_Network_With_Feedback
Case Number	Case Signature	Log Volume (Tolerances)	Fraction of Total Volume, %	# eigenvalues w/ positive real part (Numpy) @ Nominal Operating Point	Has complex conjugates @ Nominal Operating Point
5769	11 11 13 12 11 11 11 11 11 11 11 11 21 11 11 11	2.17e+16	0.346953	0	+
6541	11 11 13 12 11 11 11 31 11 11 11 11 21 31 11 11	6280000000000000	0.100408	0	-
6154	11 11 13 12 11 11 11 21 11 11 11 11 21 11 21 11	6100000000000000	0.0975305	0	+
6158	11 11 13 12 11 11 11 21 11 11 11 11 21 31 21 11	5970000000000000	0.095452	0	+
6921_3	11 11 21 312 11 11 11 11 11 11 11 11 11 11 11 11	3880000000000000	0.0620358	0	-
6537	11 11 13 12 11 11 11 31 11 11 11 11 21 11 11 11	3380000000000000	0.0540415	0	+
6913_3	11 11 21 312 11 11 11 11 11 11 11 11 11 11 11 11	2990000000000000	0.047806	0	+
6153	11 11 13 12 11 11 11 21 11 11 11 11 21 11 11 11	2720000000000000	0.043489	0	+
5773	11 11 13 12 11 11 11 11 11 11 11 11 21 31 11 11	1790000000000000	0.0286196	0	-
7733_3	11 11 21 312 11 11 11 11 11 11 11 11 11 11 11 11	1180000000000000	0.0188666	0	+
7330_3	11 11 21 312 11 11 11 11 11 11 11 11 11 11 11 11	1110000000000000	0.0177474	0	+
7713_3	11 11 21 312 11 11 11 11 11 11 11 11 11 11 11 11	846000000000000	0.0135264	0	-
7306_3	11 11 21 312 11 11 11 11 11 11 11 11 11 11 11 11	829000000000000	0.0132546	0	+
7334_3	11 11 21 312 11 11 11 11 11 11 11 11 11 11 11 11	772000000000000	0.0123432	0	+
7717_3	11 11 21 312 11 11 11 11 11 11 11 11 11 11 11 11	725000000000000	0.0115917	0	-
7350_3	11 11 21 312 11 11 11 11 11 11 11 11 11 11 11 11	348000000000000	0.00556404	2	+
6157	11 11 13 12 11 11 11 21 11 11 11 11 21 31 11 11	307000000000000	0.0049085	0	+
7298_3	11 11 21 312 11 11 11 11 11 11 11 11 11 11 11 11	233000000000000	0.00372535	0	+
7681_3	11 11 21 312 11 11 11 11 11 11 11 11 11 11 11 11	187000000000000	0.00298987	0	+
7305_3	11 11 21 312 11 11 11 11 11 11 11 11 11 11 11 11	165000000000000	0.00263812	0	+
7689_3	11 11 21 312 11 11 11 11 11 11 11 11 11 11 11 11	125000000000000	0.00199858	0	-
7310_3	11 11 21 312 11 11 11 11 11 11 11 11 11 11 11 11	119000000000000	0.00190264	0	+
6945_3	11 11 21 312 11 11 11 11 11 11 11 11 11 11 11 11	118000000000000	0.00188666	0	-
7297_3	11 11 21 312 11 11 11 11 11 11 11 11 11 11 11 11	110000000000000	0.00175875	0	+
7729_3	11 11 21 312 11 11 11 11 11 11 11 11 11 11 11 11	103000000000000	0.00164683	0	+
6949_3	11 11 21 312 11 11 11 11 11 11 11 11 11 11 11 11	95900000000000	0.00153331	0	-
6965_3	11 11 21 312 11 11 11 11 11 11 11 11 11 11 11 11	83700000000000	0.00133825	0	+
7685_3	11 11 21 312 11 11 11 11 11 11 11 11 11 11 11 11	82300000000000	0.00131586	0	+
7693_3	11 11 21 312 11 11 11 11 11 11 11 11 11 11 11 11	71700000000000	0.00114638	0	-
7302_3	11 11 21 312 11 11 11 11 11 11 11 11 11 11 11 11	46300000000000	0.000740273	0	+
7346_3	11 11 21 312 11 11 11 11 11 11 11 11 11 11 11 11	25900000000000	0.000414105	2	+
6925_3	11 11 21 312 11 11 11 11 11 11 11 11 11 11 11 11	22700000000000	0.000362942	0	-
6917_3	11 11 21 312 11 11 11 11 11 11 11 11 11 11 11 11	16800000000000	0.000268609	0	+
6961_3	11 11 21 312 11 11 11 11 11 11 11 11 11 11 11 11	7090000000000	0.000113359	0	+
7329_3	11 11 21 312 11 11 11 11 11 11 11 11 11 11 11 11	3220000000000	5.14833e-05	0	+
7333_3	11 11 21 312 11 11 11 11 11 11 11 11 11 11 11 11	1330000000000	2.12649e-05	0	+
7349_3	11 11 21 312 11 11 11 11 11 11 11 11 11 11 11 11	488000000000	7.80244e-06	2	+
7309_3	11 11 21 312 11 11 11 11 11 11 11 11 11 11 11 11	45100000000	7.21086e-07	0	+
7301_3	11 11 21 312 11 11 11 11 11 11 11 11 11 11 11 11	27300000000	4.36489e-07	0	+
7345_3	11 11 21 312 11 11 11 11 11 11 11 11 11 11 11 11	14100000000	2.25439e-07	2	+
	Total Volume	6.25445e+16
	Volume of Parameter Space, boundaries in log scale: [-3, 3]	1.70582e+20
	% of non-pathological Parameter Space	0.000366654

### Sheet: AMO_Network_Without_Feedback
Case Number	Case Signature	Log Volume (Tolerances)	Fraction of Total Volume, %	# eigenvalues w/ positive real part (Numpy) @ Nominal Operating Point	Has complex conjugates @ Nominal Operating Point
3849	11 11 13 12 11 11 11 11 11 11 11 11 21 11 11 11	4930000000000000	0.507737	0	+
3853	11 11 13 12 11 11 11 11 11 11 11 11 21 31 11 11	381000000000000	0.0392389	0	-
4233	11 11 13 12 11 11 11 21 11 11 11 11 21 11 11 11	754000000000000	0.0776539	0	+
4237	11 11 13 12 11 11 11 21 11 11 11 11 21 31 11 11	1280000000000000	0.131826	0	-
4609_3	11 11 21 312 11 11 11 11 11 11 11 11 11 11 11 11	684000000000000	0.0704447	0	+
4613_3	11 11 21 312 11 11 11 11 11 11 11 11 11 31 11 11	4010000000000	0.000412987	0	+
4617_3	11 11 21 312 11 11 11 11 11 11 11 11 21 11 11 11	862000000000000	0.0887767	0	-
4621_3	11 11 21 312 11 11 11 11 11 11 11 11 21 31 11 11	5360000000000	0.000552022	0	-
4641_3	11 11 21 312 11 11 11 11 11 11 11 21 21 11 11 11	29500000000000	0.00303818	0	-
4645_3	11 11 21 312 11 11 11 11 11 11 11 21 21 31 11 11	24300000000000	0.00250264	0	-
4657_3	11 11 21 312 11 11 11 11 11 11 21 11 11 11 11 11	1680000000000	0.000173022	0	+
4661_3	11 11 21 312 11 11 11 11 11 11 21 11 11 31 11 11	20700000000000	0.00213188	0	+
4993_3	11 11 21 312 11 11 11 21 11 11 11 11 11 11 11 11	43000000000000	0.00442854	0	+
4997_3	11 11 21 312 11 11 11 21 11 11 11 11 11 31 11 11	17800000000000	0.00183321	0	+
5001_3	11 11 21 312 11 11 11 21 11 11 11 11 21 11 11 11	28500000000000	0.00293519	0	-
5005_3	11 11 21 312 11 11 11 21 11 11 11 11 21 31 11 11	15500000000000	0.00159633	0	-
5025_3	11 11 21 312 11 11 11 21 11 11 11 21 21 11 11 11	186000000000000	0.019156	0	-
5029_3	11 11 21 312 11 11 11 21 11 11 11 21 21 31 11 11	160000000000000	0.0164783	0	-
5041_3	11 11 21 312 11 11 11 21 11 11 21 11 11 11 11 11	21400000000000	0.00220397	0	+
5045_3	11 11 21 312 11 11 11 21 11 11 21 11 11 31 11 11	261000000000000	0.0268802	0	+
	Total Volume	9709750000000000
	Volume of Parameter Space, boundaries in log scale: [-3, 3]	2.84303e+19
	% of non-pathological Parameter Space	0.000341528
