## Supplementary File 2 for "Phenotype-Centric Modeling for Rational Metabolic Engineering"

### Sheet: Scoring
Flux fold change from the phenotype's reference operating point
Enzyme\Phenotype	6154	6158	7298_3	7302_3	7310_3	7306_3	7330_3	7334_3	7346_3	7350_3	6537	6541	7681_3	7685_3	7689_3	7693_3	7713_3	7717_3	7729_3	7733_3	5769	5773	6913_3	6917_3	6921_3	6925_3	6945_3	6949_3	6961_3	6965_3	6153	6157	7297_3	7301_3	7305_3	7309_3	7329_3	7333_3	7345_3	7349_3
MK	1	1	1	1	1	1	1	1	1	1	5.78711	3.49648	8.36403	4.98875	7.52585	4.98875	6.9819	6.7358	4.79756	6.73922	41.5573	15.9152	107.808	20.1026	116.93	25.9534	22.1151	21.0224	11.0713	21.2334	8.78805	8.22459	8.78805	4.48187	8.80967	4.48194	5.92625	5.92625	3.27384	5.21373
PMK	1	1	1	1	1	1	1	1	1	1	1	1	1	1	1	1	1	1	1	1	1	1	1	1	1	1	1	1	1	1	1	1	1	1	1	1	1	1	1	1
PMD	1	1	1	1	1	1	1	1	1	1	1	1	1	1	1	1	1	1	1	1	1	1	1	1	1	1	1	1	1	1	1	1	1	1	1	1	1	1	1	1
IDI	1	1	1	1	1	1	1	1	1	1	1	1	1	1	1	1	1	1	1	1	1	1	1	1	1	1	1	1	1	1	1	1	1	1	1	1	1	1	1	1
ISPA	1	1	1	1	1	1	1	1	1	1	1	1	1	1	1	1	1	1	1	1	1	1	1	1	1	1	1	1	1	1	1	1	1	1	1	1	1	1	1	1
ADS	7.3781	4.1211	13.0741	9.48199	13.1806	32.3614	15.9572	16.6191	5.68001	12.0474	1	1	1	1	1	1	1	1	1	1	1	1	1	1	1	1	1	1	1	1	7.85128	4.53347	7.85128	3.24764	7.79362	3.27558	6.8345	6.8345	4.01604	6.51361
Maximum Fold Change	7.3781	4.1211	13.0741	9.48199	13.1806	32.3614	15.9572	16.6191	5.68001	12.0474	5.78711	3.49648	8.36403	4.98875	7.52585	4.98875	6.9819	6.7358	4.79756	6.73922	41.5573	15.9152	107.808	20.1026	116.93	25.9534	22.1151	21.0224	11.0713	21.2334	8.78805	8.22459	8.78805	4.48187	8.80967	4.48194	6.8345	6.8345	4.01604	6.51361

### Sheet: Ranking
	Flux fold change from reference operating point
	Phenotype	Value
	6921_3	116.93
	6913_3	107.808
	5769	41.5573
	7306_3	32.3614
	6925_3	25.9534
	6945_3	22.1151
	6965_3	21.2334
	6949_3	21.0224
	6917_3	20.1026
	7334_3	16.6191
	7330_3	15.9572
	5773	15.9152
	7310_3	13.1806
	7298_3	13.0741
	7350_3	12.0474
	6961_3	11.0713
	7302_3	9.48199
	7305_3	8.80967
	6153	8.78805
	7297_3	8.78805
	7681_3	8.36403
	6157	8.22459
	7689_3	7.52585
	6154	7.3781
	7713_3	6.9819
	7329_3	6.8345
	7333_3	6.8345
	7733_3	6.73922
	7717_3	6.7358
	7349_3	6.51361
	6537	5.78711
	7346_3	5.68001
	7685_3	4.98875
	7693_3	4.98875
	7729_3	4.79756
	7309_3	4.48194
	7301_3	4.48187
	6158	4.1211
	7345_3	4.01604
	6541	3.49648
